# Queen loss fails to elicit physiological and transcriptional responses in workers of the invasive garden ant *Lasius neglectus*

**DOI:** 10.1101/2024.01.26.577224

**Authors:** Megha Majoe, Nicole Stolarek, Joel Vizueta, Zijun Xiong, Lukas Schrader, Jacobus J. Boomsma, Susanne Foitzik, Romain Libbrecht, Volker Nehring

**Affiliations:** Institute of Organismic and Molecular Evolution, Johannes Gutenberg University Mainz, Germany; Department of Evolutionary Biology and Ecology Institute of Biology I (Zoology), Albert Ludwig University of Freiburg, Germany; Villum Centre for Biodiversity Genomics, Section for Ecology and Evolution, Department of Biology, University of Copenhagen, Denmark; BGI Research, Wuhan 430074, China; College of Life Sciences, University of Chinese Academy of Sciences, Beijing, China; Institute for Evolution and Biodiversity, University of Münster, Germany; Section for Ecology and Evolution, Department of Biology, University of Copenhagen, Denmark; Insect Biology Research Institute, UMR 7261, CNRS, University of Tours, France

**Keywords:** worker sterility, gene expression, fat body, major transitions in evolution, germline, soma, reproductive division of labour

## Abstract

Insect colonies with morphologically distinct castes have been called superorganisms because their queens and workers are functionally analogous to the germline and soma in metazoan bodies. In the haplodiploid ants, workers typically lost the sperm storage organ but retained ovaries so they can lay unfertilized eggs. Worker reproduction often occurs after queen loss and is accompanied by a number of physiological changes. However, in some evolutionarily derived ants, workers have become functionally sterile and in many of these species colonies contain multiple queens and can readily raise replacement queens - a syndrome characteristic for invasive ants. We hypothesized that the combination of full worker sterility and regular queen replacement should have eliminated important aspects of the physiological interdependence between queens and workers. We tested this hypothesis by analysing fat body gene expression and worker resistance to oxidative stress in colonies of the invasive ant *Lasius neglectus* with and without queens. We found age-related transcriptional shifts between young and old queens and young and old workers, suggesting rapid ageing in all castes. However, the removal of any queens in controlled experiments failed to elicit changes in the transcriptional activity and oxidative stress resistance of workers, consistent with our hypothesis. The invasive syndrome of this ant may thus have led to a somatic work force that evolved to be physiologically independent of queen presence.
