## Supplementary Table 3 for "Queen loss fails to elicit physiological and transcriptional responses in workers of the invasive garden ant *Lasius neglectus*"

### Sheet: Genome availability
Majoe et al.: Queen loss fails to elicit physiological and transcriptional responses in workers of the invasive garden ant Lasius neglectus
The genome assembly and annotations used for L. neglectus have been generated as part of the Global Ant Genomics Alliance (GAGA) project; these can be accessed upon request to the corresponding authors and the GAGA consortium.

### Sheet: GenomeStats
Species	Lasius neglectus
Genome size	254760933
Number of scaffolds	18867
Scaffold N50	33655
Contig N50	17779
Longest scaffold	366811
L50	2034
L90	8391
GC %	36.43
BUSCO Eukaryota (-genome)	C:97.7%[S:96.9%,D:0.8%],F:2.4%,M:0.1%,n:255
BUSCO Hymenoptera (-genome)	C:92.9%[S:92.7%,D:0.2%],F:4.7%,M:2.4%,n:5991
Merqury Completeness	95.3115
Merqury QV	43.5871
Gene number	14059
Protein number (with isoforms)	33922
BUSCO Hymenoptera (-proteome)	C:92.8%[S:92.4%,D:0.4%],F:4.2%,M:3.0%,n:5991
Total repeats	26.815796%
Repeats: DNA elements	10.112425%
Repeats: LINE	3.111708%
Repeats: SINE	0.159924%
Repeats: LTR	8.623183%
Repeats: Unknown	8.985709%
