## Supplementary Table 5 for "Queen loss fails to elicit physiological and transcriptional responses in workers of the invasive garden ant *Lasius neglectus*"

### Sheet: Remarks
Majoe et al.: Queen loss fails to elicit physiological and transcriptional responses in workers of the invasive garden ant Lasius neglectus
The raw data of L. neglectus workers' survival to the experiment
ANOVA results of the oxidative stress assays on L. neglectus workers

### Sheet: RawData_Survival
Colony	Queen	Treatment	Location	Day	Status
Lne23	Queen	Paraquat	Outside	1.5	1
Lne23	Queen	Paraquat	Outside	1.5	1
Lne23	Queen	Paraquat	Outside	1.5	1
Lne23	Queen	Paraquat	Outside	2.5	1
Lne23	Queen	Paraquat	Outside	6.5	1
Lne23	Queen	Paraquat	Inside	2.5	1
Lne23	Queen	Paraquat	Inside	6.5	1
Lne23	Queen	Paraquat	Inside	6.5	1
Lne23	Queen	Paraquat	Inside	7	1
Lne23	Queen	Paraquat	Inside	9.5	1
Lne23	Queen	Control	Outside	1.5	1
Lne23	Queen	Control	Outside	1.5	1
Lne23	Queen	Control	Outside	4.5	1
Lne23	Queen	Control	Outside	7.5	1
Lne23	Queen	Control	Outside	14.5	1
Lne23	Queen	Control	Inside	1.5	1
Lne23	Queen	Control	Inside	10.5	1
Lne23	Queen	Control	Inside	10.5	1
Lne23	Queen	Control	Inside	12.5	1
Lne23	Queen	Control	Inside	13	1
Lne23	Queenless	Paraquat	Outside	1.5	1
Lne23	Queenless	Paraquat	Outside	2.5	1
Lne23	Queenless	Paraquat	Outside	2.5	1
Lne23	Queenless	Paraquat	Outside	2.5	1
Lne23	Queenless	Paraquat	Outside	4.5	1
Lne23	Queenless	Paraquat	Inside	4.5	1
Lne23	Queenless	Paraquat	Inside	4.5	1
Lne23	Queenless	Paraquat	Inside	4.5	1
Lne23	Queenless	Paraquat	Inside	8.5	1
Lne23	Queenless	Paraquat	Inside	10.5	1
Lne23	Queenless	Control	Outside	1.5	1
Lne23	Queenless	Control	Outside	2.5	1
Lne23	Queenless	Control	Outside	2.5	1
Lne23	Queenless	Control	Outside	5	1
Lne23	Queenless	Control	Outside	11	1
Lne23	Queenless	Control	Inside	1.5	1
Lne23	Queenless	Control	Inside	4.5	1
Lne23	Queenless	Control	Inside	5	1
Lne23	Queenless	Control	Inside	7.5	1
Lne23	Queenless	Control	Inside	14.5	0
Lne24	Queen	Paraquat	Outside	1.5	1
Lne24	Queen	Paraquat	Outside	1.5	1
Lne24	Queen	Paraquat	Outside	2.5	1
Lne24	Queen	Paraquat	Outside	2.5	1
Lne24	Queen	Paraquat	Outside	2.5	1
Lne24	Queen	Paraquat	Inside	1.5	1
Lne24	Queen	Paraquat	Inside	2.5	1
Lne24	Queen	Paraquat	Inside	2.5	1
Lne24	Queen	Paraquat	Inside	2.5	1
Lne24	Queen	Paraquat	Inside	2.5	1
Lne24	Queen	Control	Outside	2.5	1
Lne24	Queen	Control	Outside	2.5	1
Lne24	Queen	Control	Outside	2.5	1
Lne24	Queen	Control	Outside	7	1
Lne24	Queen	Control	Outside	?	?
Lne24	Queen	Control	Inside	1.5	1
Lne24	Queen	Control	Inside	2.5	1
Lne24	Queen	Control	Inside	?	?
Lne24	Queen	Control	Inside	14.5	0
Lne24	Queen	Control	Inside	14.5	0
Lne24	Queenless	Paraquat	Inside	2.5	1
Lne24	Queenless	Paraquat	Inside	2.5	1
Lne24	Queenless	Paraquat	Inside	2.5	1
Lne24	Queenless	Paraquat	Inside	2.5	1
Lne24	Queenless	Paraquat	Inside	2.5	1
Lne24	Queenless	Paraquat	Inside	2.5	1
Lne24	Queenless	Paraquat	Inside	9	1
Lne24	Queenless	Paraquat	Inside	14	1
Lne24	Queenless	Paraquat	Inside	14	0
Lne24	Queenless	Control	Inside	1.5	1
Lne24	Queenless	Control	Inside	1.5	1
Lne24	Queenless	Control	Inside	2.5	1
Lne24	Queenless	Control	Inside	2.5	1
Lne24	Queenless	Control	Inside	2.5	1
Lne24	Queenless	Control	Inside	3	1
Lne24	Queenless	Control	Inside	3.5	1
Lne24	Queenless	Control	Inside	11	1
Lne24	Queenless	Control	Inside	14	0
Lne24	Queenless	Control	Inside	14	0
Lne26	Queen	Paraquat	Outside	2.5	1
Lne26	Queen	Paraquat	Outside	3.5	1
Lne26	Queen	Paraquat	Outside	4.5	1
Lne26	Queen	Paraquat	Outside	8.5	1
Lne26	Queen	Paraquat	Outside	12.5	1
Lne26	Queen	Paraquat	Inside	2.5	1
Lne26	Queen	Paraquat	Inside	2.5	1
Lne26	Queen	Paraquat	Inside	2.5	1
Lne26	Queen	Paraquat	Inside	3	1
Lne26	Queen	Paraquat	Inside	10.5	1
Lne26	Queen	Control	Outside	2.5	1
Lne26	Queen	Control	Outside	8.5	1
Lne26	Queen	Control	Outside	14	0
Lne26	Queen	Control	Outside	14	0
Lne26	Queen	Control	Outside	14	0
Lne26	Queen	Control	Inside	2.5	1
Lne26	Queen	Control	Inside	2.5	1
Lne26	Queen	Control	Inside	3.5	1
Lne26	Queen	Control	Inside	9	1
Lne26	Queen	Control	Inside	14	0
Lne26	Queenless	Paraquat	Outside	1.5	1
Lne26	Queenless	Paraquat	Outside	2.5	1
Lne26	Queenless	Paraquat	Outside	2.5	1
Lne26	Queenless	Paraquat	Outside	5	1
Lne26	Queenless	Paraquat	Outside	6.5	1
Lne26	Queenless	Paraquat	Inside	2.5	1
Lne26	Queenless	Paraquat	Inside	2.5	1
Lne26	Queenless	Paraquat	Inside	2.5	1
Lne26	Queenless	Paraquat	Inside	3	1
Lne26	Queenless	Paraquat	Inside	8.5	1
Lne26	Queenless	Control	Outside	1.5	1
Lne26	Queenless	Control	Outside	3.5	1
Lne26	Queenless	Control	Outside	6	1
Lne26	Queenless	Control	Outside	10	1
Lne26	Queenless	Control	Outside	NA	?
Lne26	Queenless	Control	Inside	2.5	1
Lne26	Queenless	Control	Inside	6	1
Lne26	Queenless	Control	Inside	7	1
Lne26	Queenless	Control	Inside	8	1
Lne26	Queenless	Control	Inside	14	0
Lne24	Queen	Paraquat	Outside	2.5	1
Lne24	Queen	Paraquat	Outside	2.5	1
Lne24	Queen	Paraquat	Outside	3	1
Lne24	Queen	Paraquat	Outside	3	1
Lne24	Queen	Paraquat	Outside	4.5	1
Lne24	Queen	Paraquat	Inside	4.5	1
Lne24	Queen	Paraquat	Inside	4.5	1
Lne24	Queen	Paraquat	Inside	4.5	1
Lne24	Queen	Paraquat	Inside	5	1
Lne24	Queen	Paraquat	Inside	11.5	1
Lne24	Queen	Control	Outside	1.5	1
Lne24	Queen	Control	Outside	4.5	1
Lne24	Queen	Control	Outside	4.5	1
Lne24	Queen	Control	Outside	4.5	1
Lne24	Queen	Control	Outside	5	1
Lne24	Queen	Control	Inside	2.5	1
Lne24	Queen	Control	Inside	2.5	1
Lne24	Queen	Control	Inside	8.5	1
Lne24	Queen	Control	Inside	14	1
Lne24	Queen	Control	Inside	14	0
Lne24	Queenless	Paraquat	Outside	2.5	1
Lne24	Queenless	Paraquat	Outside	2.5	1
Lne24	Queenless	Paraquat	Outside	2.5	1
Lne24	Queenless	Paraquat	Outside	3	1
Lne24	Queenless	Paraquat	Outside	4.5	1
Lne24	Queenless	Paraquat	Inside	3.25	1
Lne24	Queenless	Paraquat	Inside	4.5	1
Lne24	Queenless	Paraquat	Inside	4.5	1
Lne24	Queenless	Paraquat	Inside	4.5	1
Lne24	Queenless	Paraquat	Inside	5	1
Lne24	Queenless	Control	Outside	2.5	1
Lne24	Queenless	Control	Outside	4.5	1
Lne24	Queenless	Control	Outside	5	1
Lne24	Queenless	Control	Outside	6.5	1
Lne24	Queenless	Control	Outside	7	1
Lne24	Queenless	Control	Inside	1.25	1
Lne24	Queenless	Control	Inside	2.5	1
Lne24	Queenless	Control	Inside	6.5	1
Lne24	Queenless	Control	Inside	7.5	1
Lne24	Queenless	Control	Inside	8.5	1
Lne26	Queen	Paraquat	Outside	3	1
Lne26	Queen	Paraquat	Outside	3	1
Lne26	Queen	Paraquat	Outside	3	1
Lne26	Queen	Paraquat	Outside	4.5	1
Lne26	Queen	Paraquat	Outside	6.5	1
Lne26	Queen	Paraquat	Inside	4.5	1
Lne26	Queen	Paraquat	Inside	6.5	1
Lne26	Queen	Paraquat	Inside	6.5	1
Lne26	Queen	Paraquat	Inside	7.5	1
Lne26	Queen	Paraquat	Inside	8.5	1
Lne26	Queen	Control	Outside	4.5	1
Lne26	Queen	Control	Outside	7.5	1
Lne26	Queen	Control	Outside	8.5	1
Lne26	Queen	Control	Outside	8.5	1
Lne26	Queen	Control	Outside	8.5	1
Lne26	Queen	Control	Inside	8.5	1
Lne26	Queen	Control	Inside	9	1
Lne26	Queen	Control	Inside	13	1
Lne26	Queen	Control	Inside	14	1
Lne26	Queen	Control	Inside	14	0
Lne26	Queenless	Paraquat	Outside	2.5	1
Lne26	Queenless	Paraquat	Outside	3	1
Lne26	Queenless	Paraquat	Outside	4.5	1
Lne26	Queenless	Paraquat	Outside	6.5	1
Lne26	Queenless	Paraquat	Outside	7	1
Lne26	Queenless	Paraquat	Inside	4.5	1
Lne26	Queenless	Paraquat	Inside	5	1
Lne26	Queenless	Paraquat	Inside	7	1
Lne26	Queenless	Paraquat	Inside	8.5	1
Lne26	Queenless	Paraquat	Inside	8.5	1
Lne26	Queenless	Control	Outside	4.5	1
Lne26	Queenless	Control	Outside	4.5	1
Lne26	Queenless	Control	Outside	8.5	1
Lne26	Queenless	Control	Outside	11	1
Lne26	Queenless	Control	Outside	14	1
Lne26	Queenless	Control	Inside	6.5	1
Lne26	Queenless	Control	Inside	10.5	1
Lne26	Queenless	Control	Inside	13	1
Lne26	Queenless	Control	Inside	14	1
Lne26	Queenless	Control	Inside	14	0

### Sheet: ANOVA
FULL MODEL	n=196	deaths=182
	Df	Chisq	Pr(>Chisq)
Location	1	17.5032	0.00002868***
Queen Presence	1	0.5467	0.4597
Treatment	1	26.0972	0.0000003247***
Location:Queen Presence	1	0.1887	0.664
Location:Treatment	1	0.3204	0.5714
Queen Presence:Treatment	1	1.7707	0.1833
WATER TREATMENT	n=97	deaths=84
	Df	Chisq	Pr(>Chisq)
Queen Presence	1	2.0645	0.15077
Location	1	5.9553	0.01467 *
Queen Presence:Location	1	0.0501	0.82292
PARAQUAT TREATMENT	n=99	deaths=98
	Df	Chisq	Pr(>Chisq)
Queen Presence	1	0.0747	0.784622
Location	1	11.5792	0.000667***
Queen Presence:Location	1	0.6337	0.426018
