## Supplementary Table 7 for "Queen loss fails to elicit physiological and transcriptional responses in workers of the invasive garden ant *Lasius neglectus*"

### Sheet: Remarks
Majoe et al.: Queen loss fails to elicit physiological and transcriptional responses in workers of the invasive garden ant Lasius neglectus
We used Orthofinder v 2.5.4 of the following :
dmel-all-translation-r6.32.fasta
Lneg_GAGA-0366_final_annotation_repfilt_addreannot_noparpse_representative.pep.fasta
First 2 sheets entail the list of genes used to extract the proteins assciated with TOR-IIS-JH signalling from Korb et al. 2021 and oxidative stress genes from Kramer et al 2021
We extracted all Orthogroups containing proteins (387) associated with 123 TIJ-Life genes (published in Korb et al 2021)
From these matched orthogroups, we extracted the elements which contain the DEGs associated with a) inside workers b) outside workers c) young queens d) old queens
We repeated a similar process for 85 proteins associated with oxidative stress (Kramer et al 2021)
There were no queen DEGs that matched against the orthogroup list of oxidative stress genes from D. melanogaster
The last sheet contains the 4 vitellogenins detected by conducting Reciprocal BLASTp of our proteome against those sequences classified as vitellogenins in Kohlmeier et al 2018
Citation Orthofinder: Emms D.M. & Kelly S. OrthoFinder: phylogenetic orthology inference for comparative genomics (2019), Genome Biology 20:238 Emms D.M. & Kelly S. OrthoFinder: solving fundamental biases in whole genome comparisons dramatically improves orthogroup inference accuracy (2015), Genome Biology 16:157

### Sheet: TIJOGsFromFullproteomes
Orthogroup	FlybaseProteinID	Lneg_protein
OG0000069	FBpp0307570, FBpp0288759, FBpp0297601, FBpp0288758, FBpp0293569, FBpp0082975, FBpp0082974, FBpp0293570, FBpp0293571, FBpp0307569, FBpp0082976, FBpp0082977, FBpp0082978, FBpp0288760	Lneg_g01830
OG0000069	FBpp0084577, FBpp0084578, FBpp0084575, FBpp0084574, FBpp0428201, FBpp0084579, FBpp0084573	Lneg_g03036
OG0000076	FBpp0293062, FBpp0079682, FBpp0304062, FBpp0079683, FBpp0079693, FBpp0079713, FBpp0309221	acid_lipase_Lneg_g11511, acid_lipase_Lneg_g08689, acid_lipase_Lneg_g05497, acid_lipase_Lneg_g14410, acid_lipase_Lneg_g04821, acid_lipase_Lneg_g04822_i8, acid_lipase_Lneg_g11512, acid_lipase_Lneg_g12208, acid_lipase_Lneg_g05498, acid_lipase_Lneg_g08688, acid_lipase_Lneg_g12469, acid_lipase_Lneg_g01718
OG0000097	FBpp0070452, FBpp0070449, FBpp0070453, FBpp0089162, FBpp0089158, FBpp0070451, FBpp0070450, FBpp0089159, FBpp0304139, FBpp0304140, FBpp0070454, FBpp0291178, FBpp0291395, FBpp0089161, FBpp0089160, FBpp0111741, FBpp0304141	GSK-3_Lneg_g01640
OG0000112	FBpp0074327, FBpp0402805, FBpp0302023, FBpp0111791, FBpp0428193, FBpp0111792, FBpp0074329, FBpp0302024, FBpp0311927	Lneg_g16480
OG0000135	FBpp0290514, FBpp0290513, FBpp0305523, FBpp0300800, FBpp0305526, FBpp0305525, FBpp0073629, FBpp0305524	HDAC_Lneg_g05922
OG0000145	FBpp0099678, FBpp0309208	Juvenile_hormone_acid_O-methyltransferase_Lneg_g14445, Juvenile_hormone_acid_O-methyltransferase_Lneg_g15715, Juvenile_hormone_acid_O-methyltransferase_Lneg_g15230, Juvenile_hormone_acid_O-methyltransferase_Lneg_g00868, Juvenile_hormone_acid_O-methyltransferase_Lneg_g11499, Juvenile_hormone_acid_O-methyltransferase_Lneg_g12350, Juvenile_hormone_acid_O-methyltransferase_Lneg_g00112, Juvenile_hormo…
OG0000185	FBpp0089176, FBpp0307851, FBpp0302796, FBpp0289708, FBpp0300518, FBpp0302794, FBpp0289707, FBpp0302795, FBpp0289704, FBpp0088066, FBpp0289705, FBpp0289706	Lneg_g07574
OG0000204	FBpp0081675, FBpp0290600, FBpp0081678, FBpp0307053, FBpp0081677, FBpp0312466, FBpp0312465, FBpp0081676, FBpp0300445, FBpp0307052, FBpp0081674	Lneg_g11354
OG0000205	FBpp0310062, FBpp0310063, FBpp0079148	Lneg_g14147
OG0000206	FBpp0305315, FBpp0086997	Lneg_g04878, Lneg_g05369, Lneg_g05370, Lneg_g05371, Lneg_g08750, Lneg_g05372, Lneg_g00093, Lneg_g08749, Lneg_g05368, Lneg_g05366, Lneg_g16687, Lneg_g16683, Lneg_g16679, Lneg_g16680, Lneg_g16686, Lneg_g05365, Lneg_g16685, Lneg_g16681, Lneg_g16684, Lneg_g05367, Lneg_g16682, Lneg_g03553, Lneg_g16377, Lneg_g03173, Lneg_g13645, Lneg_g03556, Lneg_g03554, Lneg_g03555, Lneg_g03171, Lneg_g13646, Lneg_g169…
OG0000330	FBpp0081666, FBpp0081668, FBpp0081670, FBpp0081671, FBpp0081667, FBpp0081669, FBpp0081664, FBpp0311386, FBpp0081665	Lneg_g11387
OG0000370	FBpp0309397, FBpp0085692, FBpp0309396, FBpp0085691, FBpp0309398	Lneg_g01589
OG0000639	FBpp0292611, FBpp0292608, FBpp0292607, FBpp0087891, FBpp0292610, FBpp0292618, FBpp0292616, FBpp0292613, FBpp0111968, FBpp0292617, FBpp0292606	Lipin_Lneg_g00328
OG0000695	FBpp0072370, FBpp0305420, FBpp0072366, FBpp0072369, FBpp0072368, FBpp0072367, FBpp0072372, FBpp0072373, FBpp0072371	dPDK1_Lneg_g08514
OG0000902	FBpp0085264, FBpp0290832, FBpp0290831, FBpp0304747	Lneg_g00393
OG0001031	FBpp0087127, FBpp0099971, FBpp0070122, FBpp0070123, FBpp0070121, FBpp0070120, FBpp0070119, FBpp0070118, FBpp0070124, FBpp0311474	Lneg_g12294
OG0001158	FBpp0073368, FBpp0310182, FBpp0304153, FBpp0292297, FBpp0292296, FBpp0301991	Germ-cell_expressed_Lneg_g08546
OG0001266	FBpp0070550, FBpp0305932	DAR2_Lneg_g06021
OG0001267	FBpp0303635, FBpp0303632, FBpp0303633, FBpp0303634	Dp60_Lneg_g16041, Lneg_g13564
OG0001312	FBpp0085804, FBpp0085807, FBpp0311868, FBpp0088908	Lneg_g05289, Lneg_g05290, Lneg_g02530, Lneg_g01476
OG0001492	FBpp0077679, FBpp0305189, FBpp0077680, FBpp0077678	Lneg_g03548
OG0001512	FBpp0081483, FBpp0307731	Lneg_g11803
OG0001546	FBpp0292907, FBpp0305604, FBpp0079677	CHICO_Lneg_g09027
OG0001714	FBpp0312334, FBpp0089343, FBpp0089344, FBpp0293589, FBpp0308010	Lneg_g04945, dFOXO_Lneg_g10015
OG0001733	FBpp0076057, FBpp0076102	Insulin-like_Lneg_g07295
OG0001735	FBpp0305462, FBpp0076820	Kinase-S6K_Lneg_g04663, Kinase-S6K_Lneg_g01799
OG0001913	FBpp0085164, FBpp0085163, FBpp0305520, FBpp0085160, FBpp0085161	Lneg_g07402
OG0001947	FBpp0083519, FBpp0288670, FBpp0288671, FBpp0288669	dINR_Lneg_g04591
OG0001982	FBpp0311819, FBpp0305180	Lneg_g07000
OG0002039	FBpp0086293, FBpp0086289, FBpp0086290, FBpp0309065, FBpp0086292, FBpp0086291	Lneg_g03101
OG0002051	FBpp0099975, FBpp0099974, FBpp0293227, FBpp0308836, FBpp0297239	Lneg_g00541
OG0002190	FBpp0308988, FBpp0086669	dALS_Lneg_g16962, Lneg_g16960
OG0002245	FBpp0310390, FBpp0302979, FBpp0077607	Lneg_g14479, Lneg_g14480
OG0002293	FBpp0072600, FBpp0072601, FBpp0072602, FBpp0072603, FBpp0301846	Lneg_g01057
OG0002301	FBpp0082989, FBpp0082988, FBpp0082987, FBpp0082990	Lneg_g15677
OG0002388	FBpp0302953, FBpp0302952, FBpp0112423, FBpp0311493, FBpp0112426, FBpp0112425	Erk1-2_Lneg_g10146
OG0002403	FBpp0078343, FBpp0078342	dRheb_Lneg_g03432
OG0002452	FBpp0309791, FBpp0071423, FBpp0304573, FBpp0071424, FBpp0423162	Lneg_g13281
OG0002458	FBpp0087921, FBpp0087922, FBpp0087923, FBpp0087924	Lneg_g16118
OG0002569	FBpp0305746, FBpp0073106, FBpp0073104, FBpp0073105	Lneg_g08463
OG0002695	FBpp0311050, FBpp0082681, FBpp0310841, FBpp0082682, FBpp0082680	PKB_Lneg_g14913
OG0002726	FBpp0070208, FBpp0070209, FBpp0089374	AMPK_Lneg_g10231
OG0002808	FBpp0112403, FBpp0112402, FBpp0112404, FBpp0306959	Lneg_g07253
OG0003126	FBpp0083434, FBpp0303082, FBpp0306059	Lneg_g03520
OG0003252	FBpp0309189, FBpp0086117	Lneg_g08312
OG0003360	FBpp0075311, FBpp0089339	Lneg_g08674
OG0003383	FBpp0289843, FBpp0083457	Lneg_g05222
OG0003822	FBpp0308305, FBpp0308306	Lneg_g08733
OG0003843	FBpp0310228, FBpp0074458, FBpp0310227	Lneg_g02301
OG0003882	FBpp0290462, FBpp0078586, FBpp0307564	Lneg_g05086
OG0004058	FBpp0075677, FBpp0289788	Lneg_g07785
OG0004081	FBpp0082240, FBpp0292357	Lneg_g16122
OG0004264	FBpp0311239, FBpp0071131	Lneg_g13159, Lneg_g03989
OG0004408	FBpp0074644, FBpp0074642, FBpp0306009, FBpp0074643	Lneg_g02494
OG0004456	FBpp0306705, FBpp0083348, FBpp0083349	Dp110_Lneg_g10965
OG0004615	FBpp0074121, FBpp0302657	Lneg_g08960
OG0004821	FBpp0071095, FBpp0311869	Lneg_g07169
OG0004930	FBpp0070117, FBpp0300874, FBpp0310165	Lneg_g07009
OG0005229	FBpp0310110, FBpp0310109, FBpp0072302	Lneg_g07680
OG0005234	FBpp0304936, FBpp0074588	Lneg_g09087
OG0005339	FBpp0079406, FBpp0304847	Lneg_g03637
OG0005670	FBpp0312007, FBpp0073903	Lneg_g04689
OG0005883	FBpp0071248, FBpp0309113	MEK1-2_Lneg_g11995
OG0005908	FBpp0080003, FBpp0307598	TOR_Lneg_g09538
OG0006060	FBpp0071088, FBpp0071087	Lneg_g04012
OG0006749	FBpp0311456, FBpp0077213	Thor_Lneg_g16508

### Sheet: InsideWorkers_TIJ
Lneg_protein	Gene Name	baseMean	log2FoldChange	lfcSE	stat	pvalue	padj	Orthogroup	FlybaseProteinID	BLASTPProteinMatch	BLASTP_annotation	Flybase_GeneID	FB_GenName	Flybase_Gene
acid_lipase_Lneg_g14410	Lneg_g14410	742.453	-2.58241	0.757649	8.8776	0.00288691	0.0151405	OG0000076	FBpp0293062, FBpp0079682, FBpp0304062, FBpp0079683, FBpp0079693, FBpp0079713, FBpp0309221	ref|XP_012231416.1|	PREDICTED: lipase 3-like [Linepithema humile]	FBgn0023496,FBgn0032264,FBgn0032265,FBgn0051875	Lipase 1, Lipase 4, CG18301, CG31875	Lip 1, Lip4, CG18301,CG31875
Juvenile_hormone_acid_O-methyltransferase_Lneg_g01901	Lneg_g01901	158.972	-0.811888	0.26398	9.06803	0.00260118	0.0140381	OG0000145	FBpp0099678, FBpp0309208	ref|XP_024873605.1|	juvenile hormone acid O-methyltransferase-like [Temnothorax curvispinosus]	FBgn0028841	juvenile hormone acid methyltransferase	jhamt
Juvenile_hormone_acid_O-methyltransferase_Lneg_g02791	Lneg_g02791	17608.9	-1.13292	0.251867	17.7825	2.47649e-05	0.000347957	OG0000145	FBpp0099678, FBpp0309208	ref|XP_026825590.1|	uncharacterized protein LOC105281469 [Ooceraea biroi]	FBgn0028842	juvenile hormone acid methyltransferase	jhamt
Juvenile_hormone_acid_O-methyltransferase_Lneg_g14446	Lneg_g14446	17428	-1.11232	0.27071	14.7456	0.000123033	0.00124848	OG0000145	FBpp0099678, FBpp0309208	ref|XP_012215617.1|	PREDICTED: uncharacterized protein LOC105668024 [Linepithema humile]	FBgn0028842	juvenile hormone acid methyltransferase	jhamt
Juvenile_hormone_acid_O-methyltransferase_Lneg_g14729	Lneg_g14729	72.7954	-1.24105	0.319383	12.5542	0.000395309	0.003137	OG0000145	FBpp0099678, FBpp0309208	ref|XP_026825590.1|	uncharacterized protein LOC105281469 [Ooceraea biroi]	FBgn0028841	juvenile hormone acid methyltransferase	jhamt
Lneg_g01476	Lneg_g01476	11578.2	-1.41661	0.250451	30.0021	4.31575e-08	2.05027e-06	OG0001312	FBpp0085804, FBpp0085807, FBpp0311868, FBpp0088908	ref|XP_024878788.1|	juvenile hormone epoxide hydrolase 1-like [Temnothorax curvispinosus]	FBgn0010053,FBgn0034405,FBgn0034406	Juvenile hormone epoxide hydrolase 1, Juvenile hormone epoxide hydrolase 2, Juvenile hormone epoxide hydrolase 3	jheh1,jheh2,jheh3
Lneg_g07402	Lneg_g07402	657.658	-0.621295	0.184709	10.353	0.00129264	0.00812715	OG0001913	FBpp0085164, FBpp0085163, FBpp0305520, FBpp0085160, FBpp0085161	gb|KMQ95000.1|	cyclin-g2 isoform x1, partial [Lasius niger]	FBgn0039858	Cyclin G	CycG
Lneg_g09087	Lneg_g09087	495.342	-0.470624	0.125876	13.7962	0.000203747	0.00186443	OG0005234	FBpp0304936, FBpp0074588	ref|XP_024892256.1|	tuberin isoform X1 [Temnothorax curvispinosus]	FBgn0005198	gigas	gig
Lneg_g16122	Lneg_g16122	296.351	-0.327425	0.118905	7.64182	0.00570305	0.026189	OG0004081	FBpp0082240, FBpp0292357	ref|XP_025997426.1|	elongator complex protein 6 [Solenopsis invicta]	FBgn0086371	Elongator complex protein 6	Elp6
Thor_Lneg_g16508	Lneg_g16508	5863.95	-1.38918	0.227504	32.8365	1.00244e-08	5.89994e-07	OG0006749	FBpp0311456, FBpp0077213	ref|NP_477295.1|	thor, isoform A [Drosophila melanogaster]	FBgn0261560	Thor	thor

### Sheet: OutsideWorkers_TIJ
Lneg_protein	Gene Name	baseMean	log2FoldChange	lfcSE	stat	pvalue	padj	Orthogroup	FlybaseProteinID	BLASTPProteinMatch	BLASTP_annotation	Flybase_GeneID	FB_GenName	Flybase_Gene
acid_lipase_Lneg_g01718	Lneg_g01718	498.325	0.890883	0.247074	12.8999	0.000328602	0.00272822	OG0000076	FBpp0293062, FBpp0079682, FBpp0304062, FBpp0079683, FBpp0079693, FBpp0079713, FBpp0309221	ref|XP_012231416.1|	PREDICTED: lipase 3-like [Linepithema humile]	FBgn0023496,FBgn0032264,FBgn0032265,FBgn0051871	Lipase 1, Lipase 4, CG18301, CG31871	Lip 1, Lip4, CG18301,CG31871
acid_lipase_Lneg_g05497	Lneg_g05497	212.309	1.79558	0.515529	10.9253	0.000948583	0.00631143	OG0000076	FBpp0293062, FBpp0079682, FBpp0304062, FBpp0079683, FBpp0079693, FBpp0079713, FBpp0309221	ref|XP_012231375.1|	PREDICTED: lipase 3-like [Linepithema humile]	FBgn0023496,FBgn0032264,FBgn0032265,FBgn0051872	Lipase 1, Lipase 4, CG18301, CG31872	Lip 1, Lip4, CG18301,CG31872
acid_lipase_Lneg_g05498	Lneg_g05498	123.923	1.2995	0.407659	9.80928	0.00173634	0.0102707	OG0000076	FBpp0293062, FBpp0079682, FBpp0304062, FBpp0079683, FBpp0079693, FBpp0079713, FBpp0309221	ref|XP_024882714.1|	uncharacterized protein LOC112461630 [Temnothorax curvispinosus]	FBgn0023496,FBgn0032264,FBgn0032265,FBgn0051873	Lipase 1, Lipase 4, CG18301, CG31873	Lip 1, Lip4, CG18301,CG31873
acid_lipase_Lneg_g08689	Lneg_g08689	345.772	0.926254	0.293176	10.0256	0.00154383	0.0093888	OG0000076	FBpp0293062, FBpp0079682, FBpp0304062, FBpp0079683, FBpp0079693, FBpp0079713, FBpp0309221	ref|XP_012231416.1|	PREDICTED: lipase 3-like [Linepithema humile]	FBgn0023496,FBgn0032264,FBgn0032265,FBgn0051874	Lipase 1, Lipase 4, CG18301, CG31874	Lip 1, Lip4, CG18301,CG31874
acid_lipase_Lneg_g12208	Lneg_g12208	77.5565	0.804246	0.250319	10.1553	0.00143886	0.00887266	OG0000076	FBpp0293062, FBpp0079682, FBpp0304062, FBpp0079683, FBpp0079693, FBpp0079713, FBpp0309221	ref|XP_012231416.1|	PREDICTED: lipase 3-like [Linepithema humile]	FBgn0023496,FBgn0032264,FBgn0032265,FBgn0051875	Lipase 1, Lipase 4, CG18301, CG31875	Lip 1, Lip4, CG18301,CG31875
dRheb_Lneg_g03432	Lneg_g03432	1778.7	0.578461	0.164804	12.2527	0.000464596	0.00357081	OG0002403	FBpp0078343, FBpp0078342	ref|XP_011351732.1|	GTP-binding protein Rheb homolog [Ooceraea biroi]	FBgn0041191	Ras homolog enriched in brain	Rheb
Juvenile_hormone_acid_O-methyltransferase_Lneg_g12350	Lneg_g12350	154.513	2.65583	0.475332	25.403	4.65202e-07	1.35394e-05	OG0000145	FBpp0099678, FBpp0309208	ref|XP_012231895.1|	PREDICTED: uncharacterized protein LOC105677695 [Linepithema humile]	FBgn0028841	juvenile hormone acid methyltransferase	jhamt
Juvenile_hormone_acid_O-methyltransferase_Lneg_g15715	Lneg_g15715	1089.41	3.37113	0.378464	68.2524	1.43848e-16	1.69325e-13	OG0000145	FBpp0099678, FBpp0309208	ref|XP_012215617.1|	PREDICTED: uncharacterized protein LOC105668024 [Linepithema humile]	FBgn0028842	juvenile hormone acid methyltransferase	jhamt
Lneg_g02494	Lneg_g02494	2880.57	0.719446	0.213262	11.1936	0.000820799	0.00564279	OG0004408	FBpp0074644, FBpp0074642, FBpp0306009, FBpp0074643	gb|KMQ87614.1|	sterol regulatory element-binding protein [Lasius niger]	FBgn0261283	Sterol regulatory element binding protein	SREBP
Lneg_g04689	Lneg_g04689	390.664	1.54067	0.214338	50.8659	9.88987e-13	2.3283e-10	OG0005670	FBpp0312007, FBpp0073903	ref|XP_011058925.1|	PREDICTED: diphosphomevalonate decarboxylase [Acromyrmex echinatior]	FBgn0030683	Mevalonate diphosphate decarboxylase	Mvd
Lneg_g07253	Lneg_g07253	2833.55	0.215721	0.078065	7.62763	0.00574807	0.0263387	OG0002808	FBpp0112403, FBpp0112402, FBpp0112404, FBpp0306959	ref|XP_025987730.2|	eukaryotic translation initiation factor 4B isoform X2 [Solenopsis invicta]	FBgn0020660	eukaryotic translation initiation factor 4B	elF4B
Lneg_g08463	Lneg_g08463	159.613	2.26875	0.314271	48.8052	2.82696e-12	5.75938e-10	OG0002569	FBpp0305746, FBpp0073106, FBpp0073104, FBpp0073105	ref|XP_019886457.1|	neural/ectodermal development factor IMP-L2 [Ooceraea biroi]	FBgn0001257	Ecdysone-inducible gene L2	ImpL2
Lneg_g08960	Lneg_g08960	670.685	0.457972	0.120945	14.4698	0.000142425	0.00139579	OG0004615	FBpp0074121, FBpp0302657	ref|XP_011051421.1|	PREDICTED: density-regulated protein [Acromyrmex echinatior]	FBgn0030802	Density regulated protein	DENR
Lneg_g13159	Lneg_g13159	181.335	0.501018	0.166459	9.03954	0.00264202	0.0141935	OG0004264	FBpp0311239, FBpp0071131	ref|XP_011168540.1|	C-factor [Solenopsis invicta]	FBgn0030026	sniffer	sni
Lneg_g14147	Lneg_g14147	2153.79	0.360977	0.0612463	35.0869	3.15316e-09	2.22311e-07	OG0000205	FBpp0310062, FBpp0310063, FBpp0079148	ref|NP_476805.1|	microtubule star, isoform A [Drosophila melanogaster]	FBgn0004177	microtubule star	mts
Lneg_g14479	Lneg_g14479	294.166	2.45609	0.385748	35.2505	2.89909e-09	2.13284e-07	OG0002245	FBpp0310390, FBpp0302979, FBpp0077607	ref|XP_018058787.1|	PREDICTED: apolipoprotein D-like [Atta colombica]	FBgn0053126	Neural lazarillo	Nlaz
Lneg_g14480	Lneg_g14480	24.5118	0.856846	0.330545	6.68656	0.00971424	0.0396886	OG0002245	FBpp0310390, FBpp0302979, FBpp0077607	ref|XP_011052710.1|	PREDICTED: apolipoprotein D-like [Acromyrmex echinatior]	FBgn0053126	Neural lazarillo	Nlaz

### Sheet: YoungQueens_TIJ
Lneg_protein	Gene Name	baseMean	log2FoldChange	lfcSE	stat	pvalue	padj	Orthogroup	FlybaseProteinID	BLASTPProteinMatch	BLASTP_annotation	Flybase_GeneID	FB_GenName	Flybase_Gene
dPDK1_Lneg_g08514	Lneg_g08514	625.696	-2.07233	0.438129	19.2649	1.14e-05	0.005827	OG0000695	FBpp0072370, FBpp0305420, FBpp0072366, FBpp0072369, FBpp0072368, FBpp0072367, FBpp0072372, FBpp0072373, FBpp0072371	gb|KMR05370.1|	3-phosphoinositide-dependent protein kinase 1 [Lasius niger]	FBgn0020386	Phosphoinositide-dependent kinase 1	Pdk1

### Sheet: OldQueens_TIJ
Lneg_protein	Gene Name	baseMean	log2FoldChange	lfcSE	stat	pvalue	padj	Orthogroup	FlybaseProteinID	BLASTPProteinMatch	BLASTP_annotation	Flybase_GeneID	FB_GenName	Flybase_Gene
acid_lipase_Lneg_g12469	Lneg_g12469	94.6014	1.36033	0.337676	16.5702	4.69e-05	0.014922	OG0000076	FBpp0293062, FBpp0079682, FBpp0304062, FBpp0079683, FBpp0079693, FBpp0079713, FBpp0309221	ref|XP_012231435.1|	PREDICTED: lipase 1-like [Linepithema humile]	FBgn0023496,FBgn0032264,FBgn0032265,FBgn0051871	Lipase 1, Lipase 4, CG18301, CG31871	Lip 1, Lip4, CG18301,CG31871
Juvenile_hormone_acid_O-methyltransferase_Lneg_g15230	Lneg_g15230	67.9885	1.43472	0.403679	12.7458	0.000357	0.035266	OG0000145	FBpp0099678, FBpp0309208	gb|KMQ86808.1|	trans-aconitate 2-methyltransferase [Lasius niger]	FBgn0028841	juvenile hormone acid methyltransferase	jhamt

### Sheet: OxStressandLnegMatchedProteins
Orthogroup	FlybaseProteinID	Lneg_protein
OG0000285	FBpp0099646, FBpp0086157, FBpp0086156, FBpp0305731	Glutathione_S-transferases_Lneg_g11977_i1
OG0000285	FBpp0099646, FBpp0086157, FBpp0086156, FBpp0305731	Glutathione_S-transferases_Lneg_g11654_i2
OG0000994	FBpp0288525, FBpp0304761, FBpp0073425	Lneg_g03266_i1
OG0000994	FBpp0288525, FBpp0304761, FBpp0073425	Lneg_g08076_i1
OG0001092	FBpp0072931, FBpp0072932, FBpp0072930	Lneg_g08209_i2
OG0001104	FBpp0076349, FBpp0076348, FBpp0076376	Lneg_g12157_i1
OG0001104	FBpp0076349, FBpp0076348, FBpp0076376	Lneg_g06201_i2
OG0001173	FBpp0292565, FBpp0303209, FBpp0075308, FBpp0075309, FBpp0303210	Lneg_g02826_i1
OG0001228	FBpp0078166, FBpp0071116, FBpp0428084, FBpp0071115, FBpp0071117	Lneg_g03988_i1
OG0001261	FBpp0290778	Lneg_g06141_i1
OG0001268	FBpp0310669, FBpp0082079, FBpp0082077, FBpp0099824	Glutathione_S-transferases_Lneg_g08281_i1
OG0001268	FBpp0310669, FBpp0082079, FBpp0082077, FBpp0099824	Glutathione_S-transferases_Lneg_g13963_i1
OG0001268	FBpp0310669, FBpp0082079, FBpp0082077, FBpp0099824	Lneg_g07241_i1
OG0002108	FBpp0074023, FBpp0074020, FBpp0074021, FBpp0074022	Lneg_g06354_i1
OG0002592	FBpp0305282, FBpp0290166	Lneg_g15894_i1
OG0002764	FBpp0071631, FBpp0074830, FBpp0300970	Lneg_g01300_i1
OG0002833	FBpp0308757, FBpp0308756, FBpp0073595, FBpp0311371, FBpp0073594	Lneg_g16205_i1
OG0003309	FBpp0074825, FBpp0308626, FBpp0079333	Lneg_g15084_i1
OG0003309	FBpp0074825, FBpp0308626, FBpp0079333	Lneg_g03797_i1
OG0003417	FBpp0289447, FBpp0077002, FBpp0309051	Glutathione_S-transferases_Lneg_g12122_i1
OG0003663	FBpp0079437, FBpp0079436	Lneg_g12903_i1
OG0003906	FBpp0081521, FBpp0081520, FBpp0081519	Glutathione_S-transferases_Lneg_g03033_i1
OG0004087	FBpp0088397, FBpp0088977	Lneg_g05719_i1
OG0004565	FBpp0076936	Lneg_g00517_i1
OG0004565	FBpp0076936	Lneg_g10725_i1
OG0004818	FBpp0073806	Lneg_g06618_i1
OG0004818	FBpp0073806	Lneg_g08865_i1
OG0005000	FBpp0288489	Lneg_g06801_i1
OG0005095	FBpp0300563, FBpp0077027, FBpp0077028	Chitin_binding_Peritrophin-A_domain_Lneg_g06269_i1
OG0005619	FBpp0086226, FBpp0311603	Lneg_g01693_i1
OG0006630	FBpp0078265	Lneg_g04804_i1
OG0007125	FBpp0072767	Lneg_g13449_i1
OG0007320	FBpp0080044	Lneg_g15444_i1
OG0007474	FBpp0077368	Lneg_g10202_i1
OG0007883	FBpp0076804	Lneg_g11703_i1
OG0007887	FBpp0075958	Lneg_g14504_i1
OG0008004	FBpp0072853, FBpp0072852, FBpp0304422	Lneg_g15770_i1
OG0008197	FBpp0070224	Lneg_g02565_i1
OG0008955	FBpp0113023	Glutathione_S-transferases_Lneg_g06212_i1

### Sheet: InsideWorkers_OxStress
Lneg_protein	Gene Name	baseMean	log2FoldChange	lfcSE	stat	pvalue	padj	Orthogroup	FlybaseProteinID	BLASTPProteinMatch	BLASTP_annotation	Flybase_GeneID	FB_GenName	Flybase_Gene
Lneg_g03797_i1	Lneg_g03797	7998.8	-0.565801	0.153991	13.0652	0.000300835	0.00255455	OG0003309	FBpp0074825, FBpp0308626, FBpp0079333	ref|XP_024881849.1|	catalase [Temnothorax curvispinosus]	FBgn0000261,FBgn0032061	Catalase	Cat, CatB
Lneg_g15084_i1	Lneg_g15084	10345.5	-0.607611	0.170362	12.2816	0.000457435	0.00352698	OG0003309	FBpp0074825, FBpp0308626, FBpp0079333	ref|XP_039302234.1|	catalase [Solenopsis invicta]	FBgn0000261,FBgn0032062	Catalase	Cat, CatB
Lneg_g06618_i1	Lneg_g06618	118.015	-0.444234	0.145594	9.11623	0.00253351	0.0137219	OG0004818	FBpp0073806	gb|KMQ86029.1|	glutaredoxin-related protein 5 [Lasius niger]	FBgn0030584	Glutaredoxin 5	Grx5
Glutathione_S-transferases_Lneg_g06212_i1	Lneg_g06212	340.13	-0.552144	0.187528	8.48155	0.00358767	0.0181076	OG0008955	FBpp0113023	ref|XP_011332233.1|	glutathione S-transferase 1 [Ooceraea biroi]	FBgn0250732	GST-containing FLYWCH zinc-finger protein	gfzf

### Sheet: OutsideWorkers_OxStress
Lneg_protein	Gene Name	baseMean	log2FoldChange	lfcSE	stat	pvalue	padj	Orthogroup	FlybaseProteinID	BLASTPProteinMatch	BLASTP_annotation	Flybase_GeneID	FB_GenName	Flybase_Gene
Glutathione_S-transferases_Lneg_g11654_i2	Lneg_g11654	31981.7	1.09334	0.241145	19.9856	7.80259e-06	0.000135509	OG0000285	FBpp0099646, FBpp0086157, FBpp0086156, FBpp0305731	ref|XP_024871022.1|	uncharacterized protein LOC112454065 [Temnothorax curvispinosus]	FBgn0010226	Glutathione S transferase S1	Gst S1
Glutathione_S-transferases_Lneg_g13963_i1	Lneg_g13963	608.441	1.40269	0.323788	17.6097	2.71197e-05	0.00037361	OG0001268	FBpp0310669, FBpp0082079, FBpp0082077, FBpp0099824	ref|XP_039311373.1|	uncharacterized protein LOC105202739 [Solenopsis invicta]	FBgn0001149	Glutathione S transferase D1	Gst D10
Lneg_g01300_i1	Lneg_g01300	3937.63	0.780099	0.186772	17.4381	2.96813e-05	0.00039803	OG0002764	FBpp0071631, FBpp0074830, FBpp0300970	ref|XP_011157298.1|	glutaredoxin-C4 isoform X1 [Solenopsis invicta]	FBgn0036820	Glutaredoxin 1	Grx1
Lneg_g02826_i1	Lneg_g02826	914.047	0.960064	0.152514	38.7409	4.83952e-10	4.88284e-08	OG0001173	FBpp0292565, FBpp0303209, FBpp0075308, FBpp0075309, FBpp0303210	gb|KMQ91121.1|	peptide methionine sulfoxide reductase [Lasius niger]	FBgn0000565	Methionine sulfoxide reductase A	MsrA
Lneg_g03988_i1	Lneg_g03988	4942.69	0.71482	0.103958	47.6251	5.16043e-12	9.1116e-10	OG0001228	FBpp0078166, FBpp0071116, FBpp0428084, FBpp0071115, FBpp0071117	gb|KMQ93388.1|	thioredoxin reductase mitochondrial [Lasius niger]	FBgn0037170	Thioredoxin reductase 2	Trxr2
Lneg_g12903_i1	Lneg_g12903	10587.1	0.686899	0.188083	13.5016	0.000238356	0.00213093	OG0003663	FBpp0079437, FBpp0079436	ref|XP_011346784.1|	thioredoxin-2 [Ooceraea biroi]	FBgn0040070	thioredoxin-2	Trx-2
Lneg_g13449_i1	Lneg_g13449	2264.97	0.79851	0.165655	23.3577	1.34501e-06	3.16645e-05	OG0007125	FBpp0072767	ref|XP_012215597.1|	PREDICTED: thioredoxin, mitochondrial [Linepithema humile]	FBgn0035334	CG8993	CG8993

### Sheet: Vitellogenins
Caste	Vg identified	baseMean	log2FoldChange	lfcSE	stat	pvalue	padj		Annotation_BLAST	Species	ID	DatabaseID
Workers-Inside	Lneg_Vitellogening002	7365.6	-5.99816	0.640245	37.9213	7.37e-10	6.97e-08	***	Vitellogenin [Lasius niger]	Lasius niger	KMQ94142.1	KMQ94142.1_Protblast
Workers-Outside	Lneg_g03782	5.6014	1.77645	0.66874	6.15127	0.013132	0.050478	.	vitellogenin-like protein C [Formica exsecta]	Formica exsecta	AII96915.1	FexsVGC
Workers-inside	Lneg_g11491	468808	-5.33862	0.83929	13.7238	#N/A	#N/A		vitellogenin precursor [Lasius niger]	Lasius niger	KMQ94517.1	KMQ94517.1
Workers-Outside	Lneg_g15702	25415.7	-6.0046	0.710095	30.3652	3.58e-08	1.72e-06	***	vitellogenin-like protein A [Formica exsecta]	Formica exsecta	AII96913.1	Fexs_VglikeA
Queen-Old	Lneg_Vitellogening002	5580.38	0.36636	0.576678	0.336983	0.561576	0.755627		Vitellogenin [Lasius niger]	Lasius niger	KMQ94142.1	KMQ94142.1_Protblast
Queen-Old	Lneg_g03782	NOT EXPRESSED	NOT EXPRESSED	NOT EXPRESSED	NOT EXPRESSED	NOT EXPRESSED	NOT EXPRESSED		vitellogenin-like protein C [Formica exsecta]	Formica exsecta	AII96915.1	FexsVGC
Queen-Young	Lneg_g11491	1744124	-1.61856	0.586165	7.15814	0.007462	0.105723		vitellogenin precursor [Lasius niger]	Lasius niger	KMQ94517.1	KMQ94517.1
Queen-Old	Lneg_g15702	17779.6	0.221867	0.486445	0.175151	0.675574	0.828274		vitellogenin-like protein A [Formica exsecta]	Formica exsecta	AII96913.1	Fexs_VglikeA
In Red: Annotated as 'Vitellogenin' by GAGA in the genome
